# The Anti-histamine Azelastine, Identified by Computational Drug Repurposing, Inhibits SARS-CoV-2 Infection in Reconstituted Human Nasal Tissue In Vitro

**DOI:** 10.1101/2020.09.15.296228

**Authors:** Robert Konrat, Henrietta Papp, Valéria Szijártó, Tanja Gesell, Gábor Nagy, Mónika Madai, Safia Zeghbib, Anett Kuczmog, Zsófia Lanszki, Zsuzsanna Helyes, Gábor Kemenesi, Ferenc Jakab, Eszter Nagy

## Abstract

**Background:** The COVID-19 pandemic is an enormous threat for healthcare systems and economies worldwide that urgently demands effective preventive and therapeutic strategies. Unlike the development of vaccines and new drugs specifically targeting SARS-CoV-2, repurposing of approved or clinically tested drugs can provide an immediate solution.

**Methods:** We applied a novel computational approach to search among approved and clinically tested drugs from the DrugBank database. Candidates were selected based on Shannon entropy homology and predefined activity profiles of three small molecules with proven anti-SARS-CoV activity and a published data set. Antiviral activity of a predicted drug, azelastine, was tested *in vitro* in SARS-CoV-2 infection assays with Vero E6 monkey kidney epithelial cells and reconstituted human nasal tissue. The effect on viral replication was assessed by quantification of viral genomes by droplet digital PCR.

**Findings:** The computational approach with four independent queries identified major drug families, most often and in overlapping fashion anti-infective, anti-inflammatory, anti-hypertensive, anti-histamine and neuroactive drugs. Azelastine, an histamine 1 receptor-blocker, was predicted in multiple screens, and based on its attractive safety profile and availability in nasal formulation, was selected for experimental testing. Azelastine significantly reduced cytopathic effect and SARS-CoV-2 infection of Vero E6 cells with an EC_50_ of ∼6 μM both in a preventive and treatment setting. Furthermore, azelastine in a commercially available nasal spray tested at 5-fold dilution was highly potent in inhibiting viral propagation in SARS-CoV-2 infected reconstituted human nasal tissue.

**Interpretations:** Azelastine, an anti-histamine, available in nasal sprays developed against allergic rhinitis may be considered as a topical prevention or treatment of nasal colonization with SARS-CoV-2. As such, it could be useful in reducing viral spread and prophylaxis of COVID-19. Ultimately, its potential benefit should be proven in clinical studies.

**Funding:** provided by the Hungarian government to the National Laboratory of Virology and by CEBINA GmbH.
