## Supplementary Material 2 for "The Anti-histamine Azelastine, Identified by Computational Drug Repurposing, Inhibits SARS-CoV-2 Infection in Reconstituted Human Nasal Tissue In Vitro"

### Sheet: 50 best pathways in screens
KEGG Pathways	Screen A with SSAA09E2	Screen B with hydroxychloroquine	Screen C with SSAA09E3	Published by Zhou et al
Acute myeloid leukemia			+	+
Adipocytokine signaling pathway	+
African trypanosomiasis		+
Amyotrophic lateral sclerosis (ALS)	+	+
Antigen processing and presentation		+
Adherens junction			+
Axon guidance	+	+
B cell receptor signaling pathway			+
Bacterial invasion of epithelial cells		+	+
Base excision repair	+	+
Bladder cancer			+
Calcium signaling pathway		+
Carbohydrate digestion and absorption			+
Cell cycle	+	+	+
Chagas disease (American trypanosomiasis)	+	+	+
Cholinergic synapse			+
Chronic myeloid leukemia			+	+
Collecting duct acid secretion	+		+
Colorectal cancer	+		+
Complement and coagulation cascades	+
Cytokine-cytokine receptor interaction	+	+
Dilated cardiomyopathy		+	+
Dopaminergic synapse	+	+
Endocytosis	+	+	+	+
Endometrial cancer			+
Epithelial cell signaling in Helicobacter pylori infection	+	+
Epstein-Barr virus infection	+	+		+
ErbB signaling pathway	+		+
Fc epsilon RI signaling pathway	+	+
Fc gamma R-mediated phagocytosis			+
Focal adhesion	+		+
Fructose and mannose metabolism			+
Galactose metabolism			+
Gap junction		+	+
Glioma			+
Glycerolipid metabolism			+
Glycerophospholipid metabolism		+
GnRH signaling pathway	+	+
Hepatitis C	+	+	+	+
Herpes simplex infection	+	+
Histidine metabolism		+
Hypertrophic cardiomyopathy (HCM)		+
Influenza A	+	+		+
Insulin signaling pathway			+
Jak-STAT signaling pathway		+	+
Leishmaniasis	+	+
Leukocyte transendothelial migration	+	+
Lysosome	+
Malaria		+
MAPK signaling pathway	+	+
Measles	+	+	+	+
Melanoma			+
Morphine addiction			+
mTOR signaling			+	+
Natural killer cell mediated cytotoxicity			+
Neurotrophin signaling pathway	+	+
Nicotine addiction			+
NOD-like receptor signaling pathway	+	+
Non-small cell lung cancer			+
Oocyte meiosis	+
Osteoclast differentiation	+	+
p53 signaling pathway	+	+	+	+
Pancreatic cancer			+
Pathogenic Escherichia coli infection	+		+
Pathways in cancer	+
Pentose and glucuronate interconversions			+
Pertussis	+	+
Phosphatidylinositol signaling system			+
PI3K-Akt signaling pathway	+		+
Progesterone-mediated oocyte maturation	+	+
Prostate cancer	+			+
Proximal tubule bicarbonate reclamation	+
Purine metabolism			+
Pyrimidine metabolism			+
Pyruvate metabolism			+
Renal cell carcinoma		+	+
Renin-angiotensin system		+		+
Riboflavin metabolism		+
RIG-I-like receptor signaling pathway	+	+
Ribosome			+
Salmonella infection	+	+
Serotonergic synapse		+
Shigellosis	+	+
Small cell lung cancer	+		+	+
T cell receptor signaling pathway	+	+	+
Terpenoid backbone biosynthesis	+
Toll-like receptor signaling pathway	+	+	+
Toxoplasmosis	+	+
Transcriptional misregulation in cancer		+
Tuberculosis	+	+
Type II diabetes mellitus			+
Valine leucine and isoleucine degradation			+
VEGF signaling pathway	+	+
Viral carcinogenesis	+	+	+
Viral myocarditis	+
Additional KEGG Pathways in Zhou et al.
RNA Transport				+
NF-kappa B signaling pathway				+
Necroptosis				+
Apoptosis				+
Phagosome				+
Non-alcoholic fatty liver disease				+
Proteasome				+
Oxidative phosphorylation				+
