## Supplementary Material 4 for "The Anti-histamine Azelastine, Identified by Computational Drug Repurposing, Inhibits SARS-CoV-2 Infection in Reconstituted Human Nasal Tissue In Vitro"

### Sheet: Genes shared
Genes	AZ.score	AZ.rank	HQ.score	HQ.rank	hgnc-symbol	Gene ID	Description
NFKB1	1.82939	1	1.67742	1	NFKB1	4790	nuclear factor kappa B subunit 1
P53	1.66056	2	0.479263	29	TP53	7157	tumor protein p53
CCNA2	1.31284	3	0.179724	77	CCNA2	890	cyclin A2
CBP	1.303	4	0.0668203	124	CREBBP	1387	CREB binding protein
IFNG	1.27912	6	1.04608	10	IFNG	3458	interferon gamma
IL6	1.13406	8	1.1106	5	IL6	3569	interleukin 6
IKKB	0.974235	11	1.18894	4	IKBKB	3551	inhibitor of nuclear factor kappa B kinase subunit beta
IL12B	0.952137	12	1.08986	7	IL12B	3593	interleukin 12B
JUN	0.936531	13	1.10369	6	JUN	3725	Jun proto-oncogene, AP-1 transcription factor subunit
IL1B	0.892333	14	1.24424	3	IL1B	3553	interleukin 1 beta
IFNB	0.890658	15	0.923963	13	IFNB1	3456	interferon beta 1
TLR4	0.888144	16	0.93318	12	TLR4	7099	toll like receptor 4
TLR2	0.887935	17	0.751152	20	TLR2	7097	toll like receptor 2
JAK3	0.83054	18	0.112903	102	JAK3	3718	Janus kinase 3
CHK1	0.828865	19	0.140553	94	CHEK1	1111	checkpoint kinase 1
TYK2	0.818287	20	0.361751	36	TYK2	7297	tyrosine kinase 2
IRAK4	0.715019	22	0.887097	15	IRAK4	51135	interleukin 1 receptor associated kinase 4
AKT1	0.695853	24	1.07373	8	AKT1	207	AKT serine/threonine kinase 1
AKT2	0.695853	24	1.07373	8	AKT2	208	AKT serine/threonine kinase 2
TLR9	0.694596	26	0.746544	21	TLR9	54106	toll like receptor 9
NFKB2	0.683075	27	0.163594	83	NFKB2	4791	nuclear factor kappa B subunit 2
TNFA	0.674068	28	1.60829	2	TNF	7124	tumor necrosis factor
HSP72	0.640448	29	0.513825	27	HSPA1A	3303	heat shock protein family A (Hsp70) member 1A
TGFB1	0.585568	33	0.861751	16	TGFB1	7040	transforming growth factor beta 1
LYN	0.566716	35	0.24424	62	LYN	4067	LYN proto-oncogene, Src family tyrosine kinase
SRC	0.526183	36	0.859447	17	SRC	6714	SRC proto-oncogene, non-receptor tyrosine kinase
CCL5	0.4823	39	0.81106	19	CCL5	6352	C-C motif chemokine ligand 5
P85B	0.464181	40	0.456221	31	PIK3R2	5296	phosphoinositide-3-kinase regulatory subunit 2
MAPK2	0.439359	44	0.552995	24	MAPK1	5594	mitogen-activated protein kinase 1
ICAM1	0.413176	45	0.253456	55	ICAM1	3383	intercellular adhesion molecule 1
ABL1	0.404902	46	0.140553	94	ABL1	25	ABL proto-oncogene 1, non-receptor tyrosine kinase
CCL2	0.392962	47	0.541475	26	CCL2	6347	C-C motif chemokine ligand 2
IL2	0.333054	57	0.301843	42	IL2	3558	interleukin 2
CASP1	0.326665	58	0.479263	29	CASP1	834	caspase 1
CD209	0.320591	59	0.200461	76	CD209	30835	CD209 molecule
CDK7	0.313259	61	0.0437788	154	CDK7	1022	cyclin dependent kinase 7
TTK	0.313259	61	0.0437788	154	TTK	7272	TTK protein kinase
WEE1	0.313259	61	0.0437788	154	WEE1	7465	WEE1 G2 checkpoint kinase
TSP1	0.307918	63	0.12212	99	THBS1	7057	thrombospondin 1
CCR5	0.303938	65	0.170507	79	CCR5	1234	C-C motif chemokine receptor 5 (gene/pseudogene)
CASP3	0.300272	66	0.663594	23	CASP3	836	caspase 3
KAT2B	0.297549	67	0.0345622	162	KAT2B	8850	lysine acetyltransferase 2B
JAK2	0.29137	68	0.126728	97	JAK2	3717	Janus kinase 2
PAI1	0.280059	69	0.207373	71	SERPINE1	5054	serpin family E member 1
TLR7	0.268643	70	0.343318	37	TLR7	51284	toll like receptor 7
CD3D	0.240993	71	0.262673	51	CD3D	915	CD3d molecule
CD3E	0.240993	71	0.262673	51	CD3E	916	CD3e molecule
TAP1	0.239527	73	0.0599078	136	TAP1	6890	transporter 1, ATP binding cassette subfamily B member
RAC1	0.238689	74	0.976959	11	RAC1	5879	Rac family small GTPase 1
CD3G	0.236699	75	0.262673	51	CD3G	917	CD3g molecule
IL2RG	0.224969	76	0.108295	104	IL2RG	3561	interleukin 2 receptor subunit gamma
IL2RB	0.224654	77	0.138249	96	IL2RB	3560	interleukin 2 receptor subunit beta
IBP3	0.222036	78	0.0921659	113	IGFBP3	3486	insulin like growth factor binding protein 3
IL2RA	0.220674	79	0.108295	104	IL2RA	3559	interleukin 2 receptor subunit alpha
FCGR1	0.208421	80	0.271889	47	FCGR1B	NA	Fc fragment of IgG receptor Ib
LY96	0.195538	81	0.315668	40	LY96	23643	lymphocyte antigen 96
C1QA	0.188207	83	0.251152	58	C1QA	712	complement C1q A chain
C1QB	0.188207	83	0.251152	58	C1QB	713	complement C1q B chain
C1QC	0.188207	83	0.251152	58	C1QC	714	complement C1q C chain
RAB9A	0.176267	85	0.0691244	120	RAB9A	9367	RAB9A, member RAS oncogene family
CATS	0.175639	86	0.165899	82	PIMREG	54478	PICALM interacting mitotic regulator
ADCY1	0.175534	87	0.435484	32	ADCY1	107	adenylate cyclase 1
PP2AA	0.162128	88	0.145161	92	PPP2R1A	5518	protein phosphatase 2 scaffold subunit Aalpha
NGF	0.157415	89	0.329493	39	NGF	4803	nerve growth factor
GRB2	0.155739	90	0.857143	18	GRB2	2885	growth factor receptor bound protein 2
CD86	0.148303	91	0.251152	58	CD86	942	CD86 molecule
MCP	0.148303	91	0.0691244	120	CAPG	822	capping actin protein, gelsolin like
CD80	0.144323	94	0.221198	66	CD80	941	CD80 molecule
VDR	0.144323	94	0.0322581	164	CYP27B1	1594	cytochrome P450 family 27 subfamily B member 1
TNFB	0.14181	96	0.0184332	174	LTA	4049	lymphotoxin alpha
EEA1	0.134478	98	0.147465	89	EEA1	8411	early endosome antigen 1
ACE	0.130499	99	0.260369	53	ACE	1636	angiotensin I converting enzyme
ADCY2	0.128299	100	0.290323	44	ADCY2	108	adenylate cyclase 2
IL3	0.126414	101	0.124424	98	IL3	3562	interleukin 3
PDK1	0.125786	102	0.343318	37	PDK1	5163	pyruvate dehydrogenase kinase 1
EPHA2	0.109866	111	0.00921659	184	EPHA2	1969	EPH receptor A2
CD3Z	0.1062	112	0.209677	70	CD247	919	CD247 molecule
C1R	0.103163	113	0.105991	108	C1R	715	complement C1r
C1S	0.103163	113	0.105991	108	C1S	716	complement C1s
EPOR	0.0963553	116	0.0391705	157	EPOR	2057	erythropoietin receptor
IL3RA	0.0963553	116	0.0391705	157	IL3RA	3563	interleukin 3 receptor subunit alpha
IL6RA	0.0963553	116	0.0391705	157	IL6R	3570	interleukin 6 receptor
CALR	0.0920612	120	0.179724	77	CALR	811	calreticulin
COMP	0.0855677	122	0.0599078	136	COMP	1311	cartilage oligomeric matrix protein
NTRK1	0.0778173	128	0.258065	54	NTRK1	4914	neurotrophic receptor tyrosine kinase 1
VEGFA	0.0773984	129	0.00460829	185	VEGFA	7422	vascular endothelial growth factor A
TLR8	0.0718475	131	0.221198	66	TLR8	51311	toll like receptor 8
CATL1	0.0675534	133	0.0345622	162	CPT1C	126129	carnitine palmitoyltransferase 1C
CTLA4	0.066925	134	0.0645161	128	CTLA4	1493	cytotoxic T-lymphocyte associated protein 4
CD4	0.0662966	135	0.0990783	112	CD4	920	CD4 molecule
MAPK3	0.055509	136	0.380184	33	MAPK3	5595	mitogen-activated protein kinase 3
MET	0.0531001	140	0.251152	58	MET	4233	MET proto-oncogene, receptor tyrosine kinase
IL5	0.0521575	142	0.202765	74	IL5	3567	interleukin 5
RHOA	0.0494344	143	0.0806452	115	RHOA	387	ras homolog family member A
PIN1	0.0451403	146	0.119816	100	PIN1	5300	peptidylprolyl cis/trans isomerase, NIMA-interacting 1
MMP14	0.0441977	150	0.0506912	144	MMP14	4323	matrix metallopeptidase 14
MMP3	0.0402178	152	0.0299539	168	MMP3	4314	matrix metallopeptidase 3
GRP78	0.0392752	153	0.0506912	144	HSPA5	3309	heat shock protein family A (Hsp70) member 5
FOS	0.038961	154	0.552995	24	FOS	2353	Fos proto-oncogene, AP-1 transcription factor subunit
CSK	0.0356096	155	0.158986	84	CSK	1445	C-terminal Src kinase
LDLR	0.0330959	156	0.117512	101	LDLR	3949	low density lipoprotein receptor
SDC2	0.0313155	158	0.110599	103	SDC2	6383	syndecan 2
CATB	0.0313155	158	0.0345622	162	TYRP1	7306	tyrosinase related protein 1
JIP1	0.0303729	160	0.251152	58	MAPK8IP1	9479	mitogen-activated protein kinase 8 interacting protein 1
EPHA7	0.0270214	162	0.0529954	142	EPHA7	2045	EPH receptor A7
EPHB4	0.0270214	162	0.0529954	142	EPHB4	2050	EPH receptor B4
CMA1	0.0224131	164	0.0483871	147	CMA1	1215	chymase 1
UNG	0.0224131	164	0.0668203	124	UNG	7374	uracil DNA glycosylase
PDE1A	0.0209468	166	0.154378	86	PDE1A	5136	phosphodiesterase 1A
PDE1B	0.0209468	166	0.154378	86	PDE1B	5153	phosphodiesterase 1B
FURIN	0.0205279	168	0.0529954	142	FURIN	5045	furin, paired basic amino acid cleaving enzyme
APEX1	0.018119	174	0.0668203	124	APEX1	328	apurinic/apyrimidinic endodeoxyribonuclease 1
NEIL1	0.018119	174	0.0668203	124	NEIL1	79661	nei like DNA glycosylase 1
PARP2	0.018119	174	0.0668203	124	PARP2	10038	poly(ADP-ribose) polymerase 2
PARP3	0.018119	174	0.0668203	124	PARP3	10039	poly(ADP-ribose) polymerase family member 3
IL3RB	0.0135107	184	0.0829493	114	CSF2RB	1439	colony stimulating factor 2 receptor subunit beta
ACVR1	0.0131965	185	0.062212	131	ACVR1	90	activin A receptor type 1
AMHR2	0.0131965	185	0.062212	131	AMHR2	269	anti-Mullerian hormone receptor type 2
LMAN1	0.0128823	187	0.016129	178	LMAN1	3998	lectin, mannose binding 1
PDIA1	0.0128823	187	0.016129	178	P4HB	5034	prolyl 4-hydroxylase subunit beta
BTK	0.00848345	192	0.062212	131	BTK	695	Bruton tyrosine kinase
HBA	0.00827398	193	0.154378	86	SCN2A	6326	sodium voltage-gated channel alpha subunit 2
HBB	0.00827398	193	0.154378	86	HBB	3043	hemoglobin subunit beta
NR1H3	0.00795978	196	0.0599078	136	NR1H3	10062	nuclear receptor subfamily 1 group H member 3
PPARA	0.00795978	196	0.0599078	136	PPARA	5465	peroxisome proliferator activated receptor alpha
SCRB1	0.00795978	196	0.0599078	136	SCRIB	23513	scribble planar cell polarity protein
GRAB	0.00764558	198	0.0299539	168	RAB3IL1	5866	RAB3A interacting protein like 1
CDK9	0.00397989	200	0.0299539	168	CDK9	1025	cyclin dependent kinase 9
PGDH	0.00397989	200	0.0299539	168	HPGD	3248	15-hydroxyprostaglandin dehydrogenase

### Sheet: Aze exlusive genes
Genes	AZ.score	AZ.rank	hgnc-symbol	Gene ID	Description
MDM2	1.29137	5	MDM2	4193	MDM2 proto-oncogene
VIAAT	1.18129	7	SLC32A1	140679	solute carrier family 32 member 1
RB	0.991935	9	RB1	5925	RB transcriptional corepressor 1
CCND1	0.988689	10	CCND1	595	cyclin D1
HDAC2	0.754294	21	HDAC2	3066	histone deacetylase 2
PLK1	0.708421	23	PLK1	5347	polo like kinase 1
PDE3A	0.59845	30	PDE3A	5139	phosphodiesterase 3A
PDE3B	0.59845	30	PDE3B	5140	phosphodiesterase 3B
IGF1	0.587034	32	IGF1	3479	insulin like growth factor 1
SKP1	0.571743	34	SKP1	6500	S-phase kinase associated protein 1
GSK3B	0.525241	37	GSK3B	2932	glycogen synthase kinase 3 beta
HDAC1	0.499895	38	HDAC1	3065	histone deacetylase 1
HDAC4	0.460201	41	HDAC4	9759	histone deacetylase 4
BCL2	0.449937	42	BCL2	596	BCL2 apoptosis regulator
IGF1R	0.447005	43	IGF1R	3480	insulin like growth factor 1 receptor
PDE2A	0.347612	52	PDE2A	5138	phosphodiesterase 2A
PDE4A	0.347612	52	PDE4A	5141	phosphodiesterase 4A
PDE4B	0.347612	52	PDE4B	5142	phosphodiesterase 4B
PDE4C	0.347612	52	PDE4C	5143	phosphodiesterase 4C
PDE4D	0.347612	52	PDE4D	5144	phosphodiesterase 4D
PDE7A	0.347612	52	PDE7A	5150	phosphodiesterase 7A
PDE7B	0.347612	52	PDE7B	27115	phosphodiesterase 7B
PDE8A	0.347612	52	PDE8A	5151	phosphodiesterase 8A
PDE8B	0.347612	52	PDE8B	8622	phosphodiesterase 8B
GEPH	0.30708	64	GPHN	10243	gephyrin
CYC	0.145371	93	CYCS	54205	cytochrome c, somatic
CSF1R	0.135212	97	CSF1R	1436	colony stimulating factor 1 receptor
TIE2	0.119083	103	TEK	7010	TEK receptor tyrosine kinase
HDAC3	0.116255	106	HDAC3	8841	histone deacetylase 3
HDAC6	0.116255	106	HDAC6	10013	histone deacetylase 6
HDAC7	0.116255	106	HDAC9	9734	histone deacetylase 9
HDAC8	0.116255	106	HDAC8	55869	histone deacetylase 8
HDAC9	0.116255	106	HDAC9	9734	histone deacetylase 9
FHIT	0.115417	109	FHIT	2272	fragile histidine triad diadenosine triphosphatase
CSF3R	0.11039	110	CSF3R	1441	colony stimulating factor 3 receptor
MMP2	0.0935274	118	MMP2	4313	matrix metallopeptidase 2
GSTP1	0.0932132	119	GSTP1	2950	glutathione S-transferase pi 1
RXRA	0.091328	121	RXRA	6256	retinoid X receptor alpha
RARB	0.0843109	123	RARB	5915	retinoic acid receptor beta
RXRB	0.0833682	124	RXRB	6257	retinoid X receptor beta
RXRG	0.0833682	124	RXRG	6258	retinoid X receptor gamma
AURKA	0.0791789	126	AURKA	6790	aurora kinase A
SLK	0.0791789	126	FYN	2534	FYN proto-oncogene, Src family tyrosine kinase
CANT1	0.07677	130	CANT1	124583	calcium activated nucleotidase 1
XIAP	0.0706954	132	XIAP	331	X-linked inhibitor of apoptosis
MMP1	0.0545664	137	MMP1	4312	matrix metallopeptidase 1
KIT	0.0535191	138	KIT	3815	KIT proto-oncogene, receptor tyrosine kinase
MMP9	0.0533096	139	MMP9	4318	matrix metallopeptidase 9
INS	0.052367	141	INS	3630	insulin
CNCG	0.0451403	146	CNGA1	1259	cyclic nucleotide gated channel subunit alpha 1
GMPR1	0.0451403	146	GMPR	2766	guanosine monophosphate reductase
NUDT9	0.0451403	146	NUDT9	53343	nudix hydrolase 9
PDE5A	0.0451403	146	PDE5A	8654	phosphodiesterase 5A
PDE9A	0.0451403	146	PDE9A	5152	phosphodiesterase 9A
HGF	0.0436741	151	HGF	3082	hepatocyte growth factor
TRXR1	0.0316297	157	TXNRD1	7296	thioredoxin reductase 1
CSF2R	0.027545	161	CSF2RA	1438	colony stimulating factor 2 receptor subunit alpha
CNR1	0.0201089	169	CNR1	1268	cannabinoid receptor 1
DAPK1	0.0183284	170	DAPK1	1612	death associated protein kinase 1
DAPK3	0.0183284	170	DAPK3	1613	death associated protein kinase 3
CD2	0.018119	174	CD2	914	CD2 molecule
PVR	0.018119	174	PVR	5817	PVR cell adhesion molecule
CACP	0.0178048	180	PRG4	10216	proteoglycan 4
ECI2	0.0178048	180	ECI2	10455	enoyl-CoA delta isomerase 2
GSTK1	0.0178048	180	GSTK1	373156	glutathione S-transferase kappa 1
PAHX	0.0178048	180	PHYH	5264	phytanoyl-CoA 2-hydroxylase
PECR	0.0178048	180	PECR	55825	peroxisomal trans-2-enoyl-CoA reductase
PRDX5	0.0178048	180	PRDX5	25824	peroxiredoxin 5
GNAT1	0.00890239	190	GNAT1	2779	G protein subunit alpha transducin 1
SYK	0.00890239	190	SYK	6850	spleen associated tyrosine kinase
SYNC	0.00890239	190	SYNC	81493	syncoilin, intermediate filament protein
SGK1	0.00418936	199	SGK1	6446	serum/glucocorticoid regulated kinase 1

### Sheet: HQ exclusive genes
Genes	HQ.score	HQ.rank	hgnc-symbol	Gene ID	Description
RAF1	0.914747	14	RAF1	5894	Raf-1 proto-oncogene, serine/threonine kinase
EGFR	0.728111	22	EGFR	1956	epidermal growth factor receptor
ADRB1	0.497696	28	ADRB1	153	adrenoceptor beta 1
GRM5	0.37788	34	GRM5	2915	glutamate metabotropic receptor 5
FAK2	0.368664	35	PTK2B	2185	protein tyrosine kinase 2 beta
IL1R1	0.304147	41	IL1R1	3554	interleukin 1 receptor type 1
EGF	0.299539	43	EGF	1950	epidermal growth factor
NTRK2	0.276498	45	NTRK2	4915	neurotrophic receptor tyrosine kinase 2
PPIF	0.276498	45	PPIF	10105	peptidylprolyl isomerase F
VDAC1	0.271889	47	VDAC1	7416	voltage dependent anion channel 1
VDAC3	0.269585	49	VDAC3	7419	voltage dependent anion channel 3
CXCR1	0.237327	63	CXCR1	3577	C-X-C motif chemokine receptor 1
TNNC2	0.235023	64	TNNC2	7125	troponin C2, fast skeletal type
CCG1	0.221198	66	TAF1	6872	TATA-box binding protein associated factor 1
VDAC2	0.218894	68	VDAC2	7417	voltage dependent anion channel 2
CXCR4	0.214286	69	CXCR4	7852	C-X-C motif chemokine receptor 4
TNNC1	0.205069	72	TNNC1	7134	troponin C1, slow skeletal and cardiac type
KCND2	0.202765	74	KCND2	3751	potassium voltage-gated channel subfamily D member 2
KCNN2	0.202765	74	KCNN2	3781	potassium calcium-activated channel subfamily N member 2
DRD2	0.170507	79	DRD2	1813	dopamine receptor D2
VCAM1	0.168203	81	VCAM1	7412	vascular cell adhesion molecule 1
ITK	0.147465	89	ITK	3702	IL2 inducible T cell kinase
DRD1	0.145161	92	DRD1	1812	dopamine receptor D1
SDF1	0.145161	92	CXCL12	6387	C-X-C motif chemokine ligand 12
CALY	0.105991	108	CALY	50632	calcyon neuron specific vesicular protein
KINH	0.105991	108	KIF5B	3799	kinesin family member 5B
SCN1A	0.105991	108	SCN1A	6323	sodium voltage-gated channel alpha subunit 1
NAC1	0.105991	108	SCN1A	6323	sodium voltage-gated channel alpha subunit 1
IRS1	0.078341	116	IRS1	3667	insulin receptor substrate 1
EAA2	0.0737327	117	GRIK5	2901	glutamate ionotropic receptor kainate type subunit 5
GPX1	0.0737327	117	GPX1	2876	glutathione peroxidase 1
CDK4	0.0714286	119	CDK4	1019	cyclin dependent kinase 4
CCL8	0.062212	131	CCL8	6355	C-C motif chemokine ligand 8
CXCL7	0.062212	131	PPBP	5473	pro-platelet basic protein
FYN	0.0576037	139	FYN	2534	FYN proto-oncogene, Src family tyrosine kinase
LCK	0.0552995	140	LCK	3932	LCK proto-oncogene, Src family tyrosine kinase
ACE2	0.0483871	147	ACE2	59272	angiotensin I converting enzyme 2
BLVRB	0.0483871	147	BLVRB	645	biliverdin reductase B
PPAT	0.0483871	147	PPAT	5471	phosphoribosyl pyrophosphate amidotransferase
ACY2	0.0460829	151	ASPA	443	aspartoacylase
ACY3	0.0460829	151	ACY3	91703	aminoacylase 3
HNMT	0.0460829	151	HNMT	3176	histamine N-methyltransferase
ADCY5	0.0368664	159	ADCY5	111	adenylate cyclase 5
NRP1	0.0368664	159	NELL1	4745	neural EGFL like 1
PPAC	0.0322581	164	CCN6	8838	cellular communication network factor 6
TPA	0.0299539	168	PLAT	5327	plasminogen activator, tissue type
DRD5	0.0276498	171	DRD5	1816	dopamine receptor D5
PIM1	0.0230415	172	PIM1	5292	Pim-1 proto-oncogene, serine/threonine kinase
CDK6	0.0230415	172	CDK6	1021	cyclin dependent kinase 6
ARF6	0.016129	178	ARF6	382	ADP ribosylation factor 6
FOLR2	0.016129	178	FOLR2	2350	folate receptor beta
FOLR3	0.016129	178	FOLR3	2352	folate receptor gamma
PSD1	0.016129	178	PSD	5662	pleckstrin and Sec7 domain containing
PSD2	0.016129	178	PSD2	84249	pleckstrin and Sec7 domain containing 2
PARP1	0.0138249	182	PARP1	142	poly(ADP-ribose) polymerase 1
ZAP70	0.0115207	183	ZAP70	7535	zeta chain of T cell receptor associated protein kinase 70
